# VarSAn: Associating pathways with a set of genomic variants using network analysis

**DOI:** 10.1101/2020.12.22.424077

**Authors:** Xiaoman Xie, Matthew C. Kendzior, Xiyu Ge, Liudmila S. Mainzer, Saurabh Sinha

## Abstract

There is a pressing need today to mechanistically interpret sets of genomic variants associated with diseases. Here we present a tool called ‘VarSAn’ that uses a network analysis algorithm to identify pathways relevant to a given set of variants. VarSAn analyzes a configurable network whose nodes represent variants, genes and pathways, using a Random Walk with Restarts algorithm to rank pathways for relevance to the given variants, and reports p-values for pathway relevance. It treats non-coding and coding variants differently, properly accounts for the number of pathways impacted by each variant and identifies relevant pathways even if many variants do not directly impact genes of the pathway. We use VarSAn to identify pathways relevant to variants related to cancer and several other diseases, as well as drug response variation. We find VarSAn’s pathway ranking to be complementary to the standard approach of enrichment tests on genes related to the query set. We adopt a novel benchmarking strategy to quantify its advantage over this baseline approach. Finally, we use VarSAn to discover key pathways, including the VEGFA-VEGFR2 pathway, related to de novo variants in patients of Hypoplastic Left Heart Syndrome, a rare and severe congenital heart defect.
