## Supplementary Table S1 for "VarSAn: Associating pathways with a set of genomic variants using network analysis"

### Sheet: BrCaGWAS
Pathway	Equilibrium Probability	Empirical P-value	Note (excerpt from cited source)	URL	PMID
Protein-protein_interactions_at_synapses	0.0019911	0	when breast-cancer cells infiltrate the brain, they form a specialized type of synapse that allows them to soak up a chemical called glutamate.	https://www.nature.com/articles/d41586-019-02792-1
PKMTs_methylate_histone_lysines	0.0010826	0	"Lysine methylation and demethylation are catalyzed by protein lysine methyltransferases (PKMTs) and protein lysine demethylases (PKDMs). PKMTs, PKDMs, and their substrates have been shown to play important roles in cancers. ... EZH2 is one of the first PKMTs implicated in human cancers [40,41]. Its expression is highly correlated with the metastasis of various cancers, such as prostate and breas…	https://www.ncbi.nlm.nih.gov/pmc/articles/PMC3244655/	22194015
Hedgehog_'on'_state	0.00072281	0	"Hh signaling, which is activated in human mammary stem cells, results in activation of glioma-associated oncogene (GLI) transcription factors. High GLI1 expression correlates with worse outcomes in breast cancer"	https://www.ncbi.nlm.nih.gov/pubmed/31394751	31394751
snRNP_Assembly	0.0005691	0	it was recently demonstrated that snRNAs are mutated in cancer and can drive tumorigenic processes	https://www.fredhutch.org/en/news/spotlight/2019/11/hb_dvinge_genomeres.html
TP53_Regulates_Transcription_of_Cell_Death_Genes	0.00053247	0	The TP53 gene (p53) is found altered in breast carcinomas in approximately 20-40% of all cases depending on tumor size and stage of the disease. It seems to be an early event in breast tumorigenesis.	https://www.ncbi.nlm.nih.gov/pubmed/12619115	12619115
Vpr-mediated_nuclear_import_of_PICs	0.00012681	0
Stabilization_of_p53	5.5542e-05	0	The TP53 gene (p53) is found altered in breast carcinomas in approximately 20-40% of all cases depending on tumor size and stage of the disease. It seems to be an early event in breast tumorigenesis.	https://www.ncbi.nlm.nih.gov/pubmed/12619115	12619115
Regulation_of_RAS_by_GAPs	0.00038728	0.01	EGFR/HER2/K-RAS activation has been correlated with shortened survival, resistance to therapy, and tumour relapse despite aggressive treatments in breast cancer	https://www.ncbi.nlm.nih.gov/pmc/articles/PMC5455995/	28579913
RAF_activation	0.00020116	0.01	Baseline expression of the 74-kDa or activated form of the Raf-1 kinase appeared to be elevated in the breast cancer cells studied, indicating constitutive activation.	https://www.ncbi.nlm.nih.gov/pubmed/7834453	7834453
SUMOylation_of_transcription_cofactors	0.00018848	0.01	Amplified in breast cancer 1 (AIB1) is a transcriptional co-activator of nuclear receptors, which is implicated in breast carcinogenesis. AIB1 is covalently modified by SUMO-1 and PIAS1 may play a crucial role in the regulation of AIB1 transcriptional activity through SUMOylation	https://www.ncbi.nlm.nih.gov/pmc/articles/PMC5843405/	29484374
Regulation_of_PTEN_gene_transcription	0.00012955	0.01	PTEN loss was significantly more common in breast cancer than in normal tissues and had clear associations with larger tumor size, lymph node metastasis, later TNM stage, poor differentiation, and the highly aggressive triple-negative phenotype.	https://www.ncbi.nlm.nih.gov/pmc/articles/PMC5458267/	28410191
Macroautophagy	0.0010403	0.02	This study identifies macroautophagy as a key mechanism of cell survival in estrogen receptor– positive (ER+) breast cancer cells undergoing treatment with 4-hydroxytamoxifen (4-OHT).	https://www.ncbi.nlm.nih.gov/pubmed/18790778	18790778
TP53_Regulates_Metabolic_Genes	0.00047758	0.02	The TP53 gene (p53) is found altered in breast carcinomas in approximately 20-40% of all cases depending on tumor size and stage of the disease. It seems to be an early event in breast tumorigenesis.	https://www.ncbi.nlm.nih.gov/pubmed/12619115	12619115
Signaling_by_PDGF	0.00025186	0.02	The PDGF pathway in breast cancer is linked to tumour aggressiveness, triple-negative subtype and early recurrence.	https://www.ncbi.nlm.nih.gov/pubmed/29380207	29380307
Signaling_by_NTRK1_(TRKA)	0.00023677	0.02	The prevalence of NTRK fusions is low, but can reach more than 80% in some rare tumors, such as mammary-analog secretory carcinoma of the salivary gland, secretory breast carcinoma, and infantile congenital fibrosarcoma.	https://www.ncbi.nlm.nih.gov/pmc/articles/PMC6329466/	30637364
			NTRK1 is altered in 2.60% of all cancers with non-small cell lung carcinoma, melanoma, colorectal adenocarcinoma, breast carcinoma, and uterine corpus neoplasm having the greatest prevalence of alterations	https://www.mycancergenome.org/content/gene/ntrk1/
FGFR2_mutant_receptor_activation	3.5204e-05	0.02
Interferon_alpha/beta_signaling	0.00059493	0.03
Estrogen-dependent_gene_expression	0.00015821	0.03
Nuclear_Envelope_Breakdown	0.00013988	0.03
SUMOylation_of_RNA_binding_proteins	0.00010386	0.03
RUNX1_interacts_with_co-factors_whose_precise_effect_on_RUNX1_targets_is_not_known	0.00010303	0.03
Degradation_of_beta-catenin_by_the_destruction_complex	7.566e-05	0.03
Disassembly_of_the_destruction_complex_and_recruitment_of_AXIN_to_the_membrane	6.4175e-05	0.03
MAPK_targets/_Nuclear_events_mediated_by_MAP_kinases	6.3378e-05	0.03
Ubiquitin_Mediated_Degradation_of_Phosphorylated_Cdc25A	5.3671e-05	0.03
Signaling_by_FGFR2_in_disease	3.9294e-05	0.03
PRC2_methylates_histones_and_DNA	2.8022e-05	0.03
Class_B/2_(Secretin_family_receptors)	0.0016738	0.04
Lysosome_Vesicle_Biogenesis	0.00039094	0.04
Keratan_sulfate/keratin_metabolism	0.00029733	0.04
Signalling_to_ERKs	0.00017192	0.04
Netrin-1_signaling	0.00013356	0.04
SUMOylation_of_ubiquitinylation_proteins	0.00013157	0.04
Regulation_of_TP53_Degradation	0.00010275	0.04

### Sheet: PCaGWAS
Pathway	Equilibrium Probability	Empirical P-value	Note (excerpt from cited source)	URL	PMID/DOI
Protein-protein_interactions_at_synapses	0.0028413	0
Retrograde_transport_at_the_Trans-Golgi-Network	0.0020606	0	"Androgen-responsive molecules in the Golgi are considered tobe important for both prostate cancer development and treatment"	https://www.researchgate.net/publication/227856303_Implications_of_the_Golgi_apparatus_in_prostate_cancer	22721754
RAB_geranylgeranylation	0.0019973	0	"We have shown an increase in RAB25 gene expression in ovarian and breast cancers. Increased RAB25 levels have also been noted in prostate cancer (23), transitional cell carcinoma of the bladder (24), and invasive breast tumor cells (25), suggesting the pathologic role of RAB proteins in the development or progression of tumors in multiple epithelial lineages."	https://cancerres.aacrjournals.org/content/65/7/2516	15805241
			"Rab25 is also up-regulated in prostate cancer and transitional cell bladder cancer"	https://www.ncbi.nlm.nih.gov/pmc/articles/PMC2442295/	18230616
			"Rab3B is up-regulated in prostate cancer, where it promotes cancer cell survival"	https://www.ncbi.nlm.nih.gov/pmc/articles/PMC3554041/	23176488
Gamma_carboxylation,_hypusine_formation_and_arylsulfatase_activation	0.0014326		"Study findings suggest that ARSB may be useful as a prognostic biomarker in prostate cancer and that the biological action of ARSB on chondroitin sulfate may impact upon versican’s effects in the tumor microenvironment."	https://www.nature.com/articles/pcan201318	23835622
		0	"These findings demonstrate an epigenetic mechanism whereby decline in ARSB increases Wnt signaling in prostate tissue and can lead to more aggressive prostate malignancy."	https://cancerres.aacrjournals.org/content/76/3_Supplement/A34	DOI: 10.1158/1538-7445.FBCR15-A34
Translesion_synthesis_by_Y_family_DNA_polymerases_bypasses_lesions_on_DNA_template	0.00086782	0
G_alpha_(z)_signalling_events	0.0008537	0	"G alpha (z) interacts with the Rap1 GTPase activating protein (Rap1GAP) to attenuate Rap1 signaling." "Reduced Rap1 Signaling Contributes to Prostate Cancer Progression"	https://reactome.org/content/detail/R-HSA-418597	11313909; doi.org/10.1096/fasebj.21.5.A78
Termination_of_translesion_DNA_synthesis	0.000839	0	"DNA Polymerase kappa is a Y-family polymerase that participates to bypass the damaged DNA known as translesion synthesis (TLS) polymerase. Higher frequency of mutations in DNA polymerase kappa (POLK) recently been reported in prostate cancer."	https://www.ncbi.nlm.nih.gov/pmc/articles/PMC4537374/	26046662
			"Translesion DNA synthesis by DNA polymerase kappa somatic variants found in prostate cancer"	https://cancerres.aacrjournals.org/content/74/19_Supplement/2383	DOI: 10.1158/1538-7445.AM2014-2383
Regulation_of_actin_dynamics_for_phagocytic_cup_formation	0.00072178	0	"Human cancers, including prostate cancer, frequently show morphological and molecular evidence of a dysregulated actin cytoskeleton. "	https://www.nature.com/articles/s41467-017-00084-8	28747635
RHO_GTPases_activate_PKNs	0.00069006	0	"Vav3, a Rho guanosine triphosphatase guanine nucleotide exchange factor, which is activated by growth factors, is up-regulated in human prostate cancer."	https://pubmed.ncbi.nlm.nih.gov/18079321/	18079321
Regulation_of_TP53_Activity_through_Phosphorylation	0.00042559	0	"p53 expression controls prostate cancer sensitivity to chemotherapy and the MDM2 inhibitor Nutlin-3"	https://www.ncbi.nlm.nih.gov/pmc/articles/PMC3562303/	23187804
SUMOylation_of_DNA_replication_proteins	0.00039971	0
NOD1/2_Signaling_Pathway	0.00039924	0	"Nod1 and Nod2 may play important roles in the innate immune response of prostate epithelial cells and the development and progression of prostate cancer."	https://pubmed.ncbi.nlm.nih.gov/22228081/	22228081
PI3K/AKT_Signaling_in_Cancer	0.00038136	0	"The phosphatidylinositol 3-kinase (PI3K)/Akt/mammalian target of rapamycin (mTOR) pathway is a key signaling pathway that has been linked to both tumorigenesis and resistance to therapy in prostate cancer and other solid tumors."	https://pubmed.ncbi.nlm.nih.gov/23456430/	23456430
Degradation_of_beta-catenin_by_the_destruction_complex	0.00035988	0	"Our results indicate that the presence of disorders in β-catenin immunoexpression in prostate cancer cells indicates a high risk of death due to tumor progression and makes it imperative for immediate treatment procedures."	https://www.ncbi.nlm.nih.gov/pmc/articles/PMC3921790/	24578946
Pre-NOTCH_Transcription_and_Translation	0.00032809	0	"Studies using organ cultures and genetically engineered mouse models have demonstrated that Notch signaling regulates prostate development and homeostasis."	https://www.ncbi.nlm.nih.gov/pmc/articles/PMC4822406/	26521657
Signaling_by_NOTCH4	0.00032574	0
Negative_regulation_of_NOTCH4_signaling	0.00029955	0
Stabilization_of_p53	0.0001554	0
Oncogene_Induced_Senescence	0.00015461	0
EPHB-mediated_forward_signaling	2.8586e-05	0
Signaling_by_PDGF	0.0013154	0.01
Inositol_phosphate_metabolism	0.00098771	0.01
Collagen_degradation	0.00044378	0.01
Signaling_by_WNT_in_cancer	0.00034927	0.01
Pre-NOTCH_Expression_and_Processing	0.0003378	0.01
Presynaptic_phase_of_homologous_DNA_pairing_and_strand_exchange	0.00024664	0.01
Ovarian_tumor_domain_proteases	7.5867e-05	0.01
GPVI-mediated_activation_cascade	6.5659e-05	0.01
Interleukin-2_family_signaling	5.6964e-05	0.01
NOTCH1_Intracellular_Domain_Regulates_Transcription	3.5707e-05	0.01
Gap_junction_trafficking_and_regulation	2.0985e-05	0.01
Downstream_signaling_of_activated_FGFR2	1.3878e-05	0.01
snRNP_Assembly	0.00076195	0.02
Assembly_of_collagen_fibrils_and_other_multimeric_structures	0.00046264	0.02
Activation_of_Matrix_Metalloproteinases	0.00044039	0.02
Non-genomic_estrogen_signaling	0.00042808	0.02
HDR_through_Single_Strand_Annealing_(SSA)	0.00024477	0.02
Signaling_by_SCF-KIT	7.2912e-05	0.02
RET_signaling	3.9143e-05	0.02
RUNX2_regulates_bone_development	3.4615e-05	0.02
Signalling_to_ERKs	1.9521e-05	0.02
Homologous_DNA_Pairing_and_Strand_Exchange	0.00024808	0.03
Activation_of_ATR_in_response_to_replication_stress	0.00023818	0.03
Oxidative_Stress_Induced_Senescence	0.00017582	0.03
Regulation_of_TP53_Degradation	0.00016529	0.03
Neurexins_and_neuroligins	0.00014997	0.03
PI5P,_PP2A_and_IER3_Regulate_PI3K/AKT_Signaling	0.000114	0.03
Interleukin-3,_Interleukin-5_and_GM-CSF_signaling	5.5454e-05	0.03
Constitutive_Signaling_by_Aberrant_PI3K_in_Cancer	4.9839e-05	0.03
IRS-mediated_signalling	3.5203e-05	0.03
PI3K_Cascade	3.3161e-05	0.03
Trafficking_of_AMPA_receptors	2.892e-05	0.03
Signaling_by_FGFR4	1.9355e-05	0.03
Negative_regulation_of_FGFR2_signaling	1.4758e-05	0.03
Negative_regulation_of_FGFR1_signaling	1.4705e-05	0.03
Negative_regulation_of_FGFR4_signaling	1.4174e-05	0.03
Rho_GTPase_cycle	0.00082503	0.04
RHO_GTPases_Activate_Formins	0.00048208	0.04
Nucleotide-binding_domain,_leucine_rich_repeat_containing_receptor_(NLR)_signaling_pathways	0.00042307	0.04
Transcriptional_Regulation_by_E2F6	0.00016418	0.04
TNFR2_non-canonical_NF-kB_pathway	9.9501e-05	0.04
MAP_kinase_activation	8.835e-05	0.04
Synthesis_of_active_ubiquitin:_roles_of_E1_and_E2_enzymes	7.5769e-05	0.04
Activation_of_anterior_HOX_genes_in_hindbrain_development_during_early_embryogenesis	7.0352e-05	0.04
Signaling_by_FGFR1_in_disease	4.1837e-05	0.04
FGFR1_mutant_receptor_activation	3.8279e-05	0.04

### Sheet: BrCaSomatic
Pathway	Equilibrium Probability	Empirical P-value
Olfactory_Signaling_Pathway	0.0022559	0
L1CAM_interactions	0.00061434	0
Ion_transport_by_P-type_ATPases	0.00039749	0
Adherens_junctions_interactions	0.00030337	0
Phase_0_-_rapid_depolarisation	0.00028188	0
NCAM_signaling_for_neurite_out-growth	0.00026002	0
Ion_homeostasis	0.00025839	0
Heparan_sulfate/heparin_(HS-GAG)_metabolism	0.00023379	0
Regulation_of_insulin_secretion	0.00023222	0
Activation_of_anterior_HOX_genes_in_hindbrain_development_during_early_embryogenesis	0.00020505	0
DDX58/IFIH1-mediated_induction_of_interferon-alpha/beta	0.00016079	0
Signaling_by_NTRK1_(TRKA)	0.00014522	0
FOXO-mediated_transcription	0.0001324	0
PI3K/AKT_Signaling_in_Cancer	0.00013017	0
Regulation_of_PTEN_gene_transcription	0.00012187	0
RMTs_methylate_histone_arginines	0.00011859	0
Downstream_TCR_signaling	0.00011209	0
Inwardly_rectifying_K+_channels	0.00010602	0
FCERI_mediated_MAPK_activation	9.3866e-05	0
Constitutive_Signaling_by_Aberrant_PI3K_in_Cancer	8.6423e-05	0
RUNX1_regulates_transcription_of_genes_involved_in_differentiation_of_HSCs	8.4242e-05	0
Activation_of_GABAB_receptors	7.9296e-05	0
GABA_B_receptor_activation	7.9296e-05	0
FOXO-mediated_transcription_of_oxidative_stress,_metabolic_and_neuronal_genes	7.8694e-05	0
Activation_of_kainate_receptors_upon_glutamate_binding	7.4714e-05	0
RAF_activation	4.8199e-05	0
Stabilization_of_p53	4.0893e-05	0
Signaling_by_FGFR2_in_disease	3.2793e-05	0
Autodegradation_of_the_E3_ubiquitin_ligase_COP1	3.1325e-05	0
Regulation_of_RUNX3_expression_and_activity	3.0294e-05	0
AUF1_(hnRNP_D0)_binds_and_destabilizes_mRNA	2.8421e-05	0
Downstream_signaling_of_activated_FGFR2	2.374e-05	0
Ubiquitin_Mediated_Degradation_of_Phosphorylated_Cdc25A	2.3511e-05	0
Negative_regulation_of_FGFR2_signaling	2.3163e-05	0
FGFR2_mutant_receptor_activation	2.207e-05	0
Neutrophil_degranulation	0.0015591	0.01
Voltage_gated_Potassium_channels	0.00030907	0.01
Semaphorin_interactions	0.00030168	0.01
Dectin-2_family	0.00025291	0.01
Activation_of_NMDA_receptors_and_postsynaptic_events	0.0002137	0.01
Recruitment_and_ATM-mediated_phosphorylation_of_repair_and_signaling_proteins_at_DNA_double_strand_breaks	0.00011639	0.01
Regulation_of_PTEN_stability_and_activity	8.9337e-05	0.01
Pre-NOTCH_Transcription_and_Translation	7.8965e-05	0.01
IRS-mediated_signalling	5.7702e-05	0.01
Activated_PKN1_stimulates_transcription_of_AR_(androgen_receptor)_regulated_genes_KLK2_and_KLK3	3.7061e-05	0.01
FBXL7_down-regulates_AURKA_during_mitotic_entry_and_in_early_mitosis	3.7024e-05	0.01
Degradation_of_GLI2_by_the_proteasome	3.4527e-05	0.01
Regulation_of_activated_PAK-2p34_by_proteasome_mediated_degradation	1.9829e-05	0.01
Immunoregulatory_interactions_between_a_Lymphoid_and_a_non-Lymphoid_cell	0.0005683	0.02
Protein-protein_interactions_at_synapses	0.00052609	0.02
Platelet_homeostasis	0.0003277	0.02
Regulation_of_expression_of_SLITs_and_ROBOs	0.00021746	0.02
NCAM1_interactions	0.00018974	0.02
PCP/CE_pathway	0.00013406	0.02
RUNX1_interacts_with_co-factors_whose_precise_effect_on_RUNX1_targets_is_not_known	0.00011194	0.02
Asymmetric_localization_of_PCP_proteins	8.002e-05	0.02
MAP_kinase_activation	7.7385e-05	0.02
G_alpha_(z)_signalling_events	7.5544e-05	0.02
Calmodulin_induced_events	6.2822e-05	0.02
CaM_pathway	6.2822e-05	0.02
PI3K_Cascade	5.2791e-05	0.02
The_role_of_GTSE1_in_G2/M_progression_after_G2_checkpoint	4.4333e-05	0.02
Activation_of_NF-kappaB_in_B_cells	4.3923e-05	0.02
Glucagon_signaling_in_metabolic_regulation	4.3773e-05	0.02
Signaling_by_FGFR4	3.3799e-05	0.02
Interferon_gamma_signaling	0.00036736	0.03
Retinoid_metabolism_and_transport	0.00017172	0.03
Gap_junction_trafficking_and_regulation	0.00014418	0.03
Signaling_by_ERBB2	8.5545e-05	0.03
mTOR_signalling	7.1868e-05	0.03
Formation_of_Incision_Complex_in_GG-NER	7.0704e-05	0.03
Vasopressin_regulates_renal_water_homeostasis_via_Aquaporins	6.461e-05	0.03
Downstream_signaling_of_activated_FGFR1	4.6429e-05	0.03
Cell_surface_interactions_at_the_vascular_wall	0.00046269	0.04
Striated_Muscle_Contraction	0.00028428	0.04
Gene_Silencing_by_RNA	0.00024726	0.04
Transcriptional_Regulation_by_MECP2	0.00015281	0.04
PD-1_signaling	7.2324e-05	0.04
SIRT1_negatively_regulates_rRNA_expression	3.2902e-05	0.04

### Sheet: PCaSomatic
Pathway	Equilibrium Probability	Empirical P-value
Olfactory_Signaling_Pathway	0.0024444	0
Keratinization	0.0012216	0
Stimuli-sensing_channels	0.0010525	0
Diseases_associated_with_O-glycosylation_of_proteins	0.00094136	0
O-linked_glycosylation_of_mucins	0.00088991	0
G_alpha_(q)_signalling_events	0.00074198	0
Protein-protein_interactions_at_synapses	0.00062916	0
L1CAM_interactions	0.00062089	0
Dectin-2_family	0.00061359	0
Peptide_ligand-binding_receptors	0.00059992	0
Post-translational_modification:_synthesis_of_GPI-anchored_proteins	0.00056349	0
Neurexins_and_neuroligins	0.00041799	0
Class_C/3_(Metabotropic_glutamate/pheromone_receptors)	0.00040301	0
Adherens_junctions_interactions	0.00036891	0
Voltage_gated_Potassium_channels	0.00036886	0
Netrin-1_signaling	0.00035544	0
Phase_0_-_rapid_depolarisation	0.00033672	0
Class_B/2_(Secretin_family_receptors)	0.0003335	0
Amine_ligand-binding_receptors	0.00031365	0
Formation_of_the_cornified_envelope	0.00030043	0
Ion_homeostasis	0.00025313	0
Heparan_sulfate/heparin_(HS-GAG)_metabolism	0.00023971	0
Regulation_of_expression_of_SLITs_and_ROBOs	0.00023701	0
Activation_of_NMDA_receptors_and_postsynaptic_events	0.00021481	0
EPH-ephrin_mediated_repulsion_of_cells	0.00019753	0
Kinesins	0.00019642	0
Post_NMDA_receptor_activation_events	0.00016474	0
Diseases_associated_with_glycosaminoglycan_metabolism	0.00014848	0
PI3K/AKT_Signaling_in_Cancer	0.00014314	0
Keratan_sulfate/keratin_metabolism	0.00014258	0
PI5P,_PP2A_and_IER3_Regulate_PI3K/AKT_Signaling	0.00013605	0
Aquaporin-mediated_transport	0.00012001	0
Constitutive_Signaling_by_Aberrant_PI3K_in_Cancer	0.00010084	0
Regulation_of_TP53_Activity_through_Acetylation	9.4944e-05	0
Activation_of_GABAB_receptors	9.0658e-05	0
GABA_B_receptor_activation	9.0658e-05	0
Activation_of_kainate_receptors_upon_glutamate_binding	9.04e-05	0
G_alpha_(z)_signalling_events	8.3843e-05	0
Cooperation_of_PDCL_(PhLP1)_and_TRiC/CCT_in_G-protein_beta_folding	8.1274e-05	0
Vasopressin_regulates_renal_water_homeostasis_via_Aquaporins	7.7908e-05	0
IRS-mediated_signalling	6.8918e-05	0
Oncogene_Induced_Senescence	6.6664e-05	0
PI3K_Cascade	6.3968e-05	0
Signaling_by_FGFR4	4.3147e-05	0
DNA_methylation	3.7932e-05	0
Signaling_by_FGFR2_in_disease	3.5797e-05	0
Downstream_signaling_of_activated_FGFR2	3.1493e-05	0
Negative_regulation_of_FGFR2_signaling	2.8113e-05	0
FGFR2_mutant_receptor_activation	2.3211e-05	0
Regulation_of_Insulin-like_Growth_Factor_(IGF)_transport_and_uptake_by_Insulin-like_Growth_Factor_Binding_Proteins_(IGFBPs)	0.0003804	0.01
MHC_class_II_antigen_presentation	0.0003244	0.01
O-glycosylation_of_TSR_domain-containing_proteins	0.00029113	0.01
Defective_B3GALTL_causes_Peters-plus_syndrome_(PpS)	0.00028202	0.01
Neurotransmitter_release_cycle	0.00024619	0.01
Cytochrome_P450_-_arranged_by_substrate_type	0.00023579	0.01
Activation_of_anterior_HOX_genes_in_hindbrain_development_during_early_embryogenesis	0.00021144	0.01
Smooth_Muscle_Contraction	0.00019957	0.01
Nucleotide-binding_domain,_leucine_rich_repeat_containing_receptor_(NLR)_signaling_pathways	0.00013285	0.01
Interleukin-2_family_signaling	9.3155e-05	0.01
Interleukin-3,_Interleukin-5_and_GM-CSF_signaling	8.1094e-05	0.01
Glucagon-type_ligand_receptors	6.8485e-05	0.01
Calmodulin_induced_events	6.4674e-05	0.01
CaM_pathway	6.4674e-05	0.01
GPVI-mediated_activation_cascade	6.1462e-05	0.01
Glucagon_signaling_in_metabolic_regulation	5.24e-05	0.01
Signaling_by_FGFR3	4.5481e-05	0.01
Degradation_of_GLI2_by_the_proteasome	3.6248e-05	0.01
Negative_regulation_of_FGFR4_signaling	2.8244e-05	0.01
Post-translational_protein_phosphorylation	0.00031093	0.02
Regulation_of_insulin_secretion	0.00019408	0.02
RUNX1_regulates_genes_involved_in_megakaryocyte_differentiation_and_platelet_function	0.00015237	0.02
PCP/CE_pathway	0.00014641	0.02
Trafficking_of_AMPA_receptors	0.00014214	0.02
Molecules_associated_with_elastic_fibres	0.00013653	0.02
Regulation_of_beta-cell_development	0.00012932	0.02
HS-GAG_biosynthesis	0.00011302	0.02
Signaling_by_SCF-KIT	9.1576e-05	0.02
Activation_of_BH3-only_proteins	6.1052e-05	0.02
Autodegradation_of_the_E3_ubiquitin_ligase_COP1	2.871e-05	0.02
ECM_proteoglycans	0.00044351	0.03
HATs_acetylate_histones	0.00040017	0.03
Elastic_fibre_formation	0.00023716	0.03
VEGFA-VEGFR2_Pathway	0.00020403	0.03
Gap_junction_trafficking_and_regulation	0.00014991	0.03
Transcriptional_Regulation_by_MECP2	0.00014761	0.03
Signaling_by_NOTCH3	0.00013201	0.03
Sialic_acid_metabolism	0.00011461	0.03
Ca2+_pathway	0.00011031	0.03
ROS_and_RNS_production_in_phagocytes	9.7227e-05	0.03
Negative_regulation_of_MAPK_pathway	9.5575e-05	0.03
MAP_kinase_activation	7.99e-05	0.03
G-protein_beta:gamma_signalling	4.2053e-05	0.03
Stabilization_of_p53	3.6593e-05	0.03
Transport_of_bile_salts_and_organic_acids,_metal_ions_and_amine_compounds	0.00044475	0.04
Platelet_homeostasis	0.00033416	0.04
Bile_acid_and_bile_salt_metabolism	0.00014897	0.04
Transcriptional_regulation_by_RUNX3	0.00014475	0.04
The_phototransduction_cascade	0.00011529	0.04
Regulation_of_RUNX3_expression_and_activity	2.8698e-05	0.04

### Sheet: HLHS_DeNovo
Pathway	Equilibrium Probability	Empirical P-value	Note (excerpt from cited source)	PMID
Fatty_acyl-CoA_biosynthesis	0.00079652	0
Amine_ligand-binding_receptors	0.00071984	0
Interleukin-4_and_Interleukin-13_signaling	0.00066719	0	"IL-4 level is lower in MI patients who later develop left ventricular dysfunction" "IL-13−/− male mice exhibit a significant higher mortality and increased left ventricular dilation compared with WT mice after MI"	30761134
			"Balb/c mice, which are characterized by high levels of circulating IL-4, exhibited increased cardiac collagen deposition, left ventricular enlargement,…"	26195478
TP53_Regulates_Metabolic_Genes	0.00050844	0	"HLHS may involve TP53 pathway-dependent blockade of CM proliferation"	23871585
Signaling_by_PTK6	0.00047194	0
mTOR_signalling	0.00031518	0	"mTOR pathway … is needed for embryonic cardiovascular development and for maintaining cardiac homeostasis in post-natal life"	29420210
				24481845
Regulation_of_PTEN_gene_transcription	0.00030684	0	"analysis of the HLHS hearts demonstrated … an altered expression ... The increased expression of … phosphatase and tensin homolog (PTEN) … was … noted."	18344372
Regulation_of_RAS_by_GAPs	0.00048801	0.01
Cristae_formation	0.00025379	0.01
Signaling_by_FGFR1_in_disease	0.00019487	0.01
FGFR1_mutant_receptor_activation	0.00018806	0.01	"An important finding was that vascular changes in HLHS fetal brains were associated with markers of impaired neuronal differentiation as seen by reduced FGFR1 expression,"	30548283
			"data point to a nonredundant role for FGFR1-mediated signaling in cardiomyocyte development."	12893744
Resolution_of_D-Loop_Structures	0.00018698	0.01
GPVI-mediated_activation_cascade	0.00017473	0.01
HSF1-dependent_transactivation	0.00014923	0.01
VEGFA-VEGFR2_Pathway	0.00042582	0.02	"Failure to upregulate VEGF in HLHS as well as in other cyanotic CHD has been reported"	30548283
			"Immunostaining of the LV (representative images) revealed strong nuclear expression of HIF-1α (red) and reduced expression of VEGF (red) and TB4 (green) in severe fetal HLHS hearts compared with controls. "	23871585
Negative_regulation_of_MAPK_pathway	0.00025942	0.02	"firmly established a link between the RAS-MAPK signal transduction pathway and human CHD"	23934094
Resolution_of_D-loop_Structures_through_Holliday_Junction_Intermediates	0.00018456	0.02
FOXO-mediated_transcription_of_oxidative_stress,_metabolic_and_neuronal_genes	0.00017647	0.02
Activation_of_BH3-only_proteins	0.00015143	0.02	"Activation of BH3-only proteins and the downstream effectors Bax/Bak leads to death of myocytes."	26580598
Platelet_degranulation	0.00049612	0.03
ECM_proteoglycans	0.00045078	0.03
Dectin-2_family	0.00032527	0.03
Regulation_of_cholesterol_biosynthesis_by_SREBP_(SREBF)	0.0002016	0.03
Defective_B3GALTL_causes_Peters-plus_syndrome_(PpS)	0.00060496	0.04
Response_to_elevated_platelet_cytosolic_Ca2+	0.00050519	0.04
Regulation_of_lipid_metabolism_by_Peroxisome_proliferator-activated_receptor_alpha_(PPARalpha)	0.00038936	0.04	"PPARα not only serves a critical role in normal cardiac metabolic homeostasis, but alterations in PPARα signaling likely contribute to the pathogenesis of a variety of disease states. "	11282301
PPARA_activates_gene_expression	0.00038742	0.04	"PPARα not only serves a critical role in normal cardiac metabolic homeostasis, but alterations in PPARα signaling likely contribute to the pathogenesis of a variety of disease states. "	11282301
Dual_Incision_in_GG-NER	8.3843e-05	0.04
