## Supplementary Table S4 for "VarSAn: Associating pathways with a set of genomic variants using network analysis"

### Sheet: REACTOME_pathway
Name	Size
ABC-family_proteins_mediated_transport	134
Activated_NOTCH1_Transmits_Signal_to_the_Nucleus	34
Activated_PKN1_stimulates_transcription_of_AR_(androgen_receptor)_regulated_genes_KLK2_and_KLK3	36
Activation_of_anterior_HOX_genes_in_hindbrain_development_during_early_embryogenesis	91
Activation_of_ATR_in_response_to_replication_stress	39
Activation_of_BH3-only_proteins	32
Activation_of_GABAB_receptors	46
Activation_of_gene_expression_by_SREBF_(SREBP)	44
Activation_of_kainate_receptors_upon_glutamate_binding	31
Activation_of_Matrix_Metalloproteinases	37
Activation_of_NF-kappaB_in_B_cells	84
Activation_of_NMDA_receptors_and_postsynaptic_events	79
Activation_of_the_pre-replicative_complex	33
Adherens_junctions_interactions	32
Amine_ligand-binding_receptors	44
Amino_acid_synthesis_and_interconversion_(transamination)	35
Amino_acid_transport_across_the_plasma_membrane	34
Amplification__of_signal_from_unattached__kinetochores_via_a_MAD2__inhibitory_signal	97
Amyloid_fiber_formation	80
Antigen_activates_B_Cell_Receptor_(BCR)_leading_to_generation_of_second_messengers	128
Antigen_processing:_Ubiquitination_&_Proteasome_degradation	334
APC/C:Cdc20_mediated_degradation_of_Securin	83
APC:Cdc20_mediated_degradation_of_cell_cycle_proteins_prior_to_satisfation_of_the_cell_cycle_checkpoint	89
Apoptotic_cleavage_of_cellular_proteins	42
Apoptotic_execution_phase	56
Aquaporin-mediated_transport	53
Arachidonic_acid_metabolism	60
Assembly_of_collagen_fibrils_and_other_multimeric_structures	64
Assembly_of_the_pre-replicative_complex	85
Association_of_TriC/CCT_with_target_proteins_during_biosynthesis	45
Asymmetric_localization_of_PCP_proteins	81
AUF1_(hnRNP_D0)_binds_and_destabilizes_mRNA	75
Autodegradation_of_Cdh1_by_Cdh1:APC/C	79
Autodegradation_of_the_E3_ubiquitin_ligase_COP1	68
Beta_defensins	36
Bile_acid_and_bile_salt_metabolism	45
Binding_and_Uptake_of_Ligands_by_Scavenger_Receptors	160
Biosynthesis_of_the_N-glycan_precursor_(dolichol_lipid-linked_oligosaccharide,_LLO)_and_transfer_to_a_nascent_protein	87
Budding_and_maturation_of_HIV_virion	28
B-WICH_complex_positively_regulates_rRNA_expression	67
Ca2+_pathway	62
Calmodulin_induced_events	34
CaM_pathway	34
Carboxyterminal_post-translational_modifications_of_tubulin	39
Cargo_concentration_in_the_ER	34
Cargo_recognition_for_clathrin-mediated_endocytosis	107
Cargo_trafficking_to_the_periciliary_membrane	52
CD22_mediated_BCR_regulation	103
CD28_co-stimulation	35
Cdc20:Phospho-APC/C_mediated_degradation_of_Cyclin_A	88
CDK-mediated_phosphorylation_and_removal_of_Cdc6	88
CDT1_association_with_the_CDC6:ORC:origin_complex	75
Cell_death_signalling_via_NRAGE,_NRIF_and_NADE	82
Cell_surface_interactions_at_the_vascular_wall	267
Cellular_response_to_hypoxia	89
Chemokine_receptors_bind_chemokines	50
Chondroitin_sulfate/dermatan_sulfate_metabolism	51
Circadian_Clock	69
Class_B/2_(Secretin_family_receptors)	102
Class_C/3_(Metabotropic_glutamate/pheromone_receptors)	73
Classical_antibody-mediated_complement_activation	127
Clathrin-mediated_endocytosis	145
Collagen_biosynthesis_and_modifying_enzymes	73
Collagen_chain_trimerization	50
Collagen_degradation	44
Complex_I_biogenesis	62
Condensation_of_Prophase_Chromosomes	43
Constitutive_Signaling_by_Aberrant_PI3K_in_Cancer	75
Cooperation_of_PDCL_(PhLP1)_and_TRiC/CCT_in_G-protein_beta_folding	49
Cooperation_of_Prefoldin_and_TriC/CCT__in_actin_and_tubulin_folding	37
COPI-dependent_Golgi-to-ER_retrograde_traffic	92
COPII-mediated_vesicle_transport	72
COPI-independent_Golgi-to-ER_retrograde_traffic	34
COPI-mediated_anterograde_transport	86
Cristae_formation	13
Cross-presentation_of_soluble_exogenous_antigens_(endosomes)	66
Cyclin_D_associated_events_in_G1	49
Cyclin_E_associated_events_during_G1/S_transition	101
Cytochrome_P450_-_arranged_by_substrate_type	75
Cytosolic_sensors_of_pathogen-associated_DNA	65
DAP12_interactions	108
DDX58/IFIH1-mediated_induction_of_interferon-alpha/beta	86
Deactivation_of_the_beta-catenin_transactivating_complex	42
Deadenylation-dependent_mRNA_decay	75
Dectin-1_mediated_noncanonical_NF-kB_signaling	79
Dectin-2_family	50
Defective_B3GALTL_causes_Peters-plus_syndrome_(PpS)	40
Defective_CFTR_causes_cystic_fibrosis	84
Defective_TPR_may_confer_susceptibility_towards_thyroid_papillary_carcinoma_(TPC)	32
Defensins	46
Degradation_of_AXIN	71
Degradation_of_beta-catenin_by_the_destruction_complex	100
Degradation_of_DVL	73
Degradation_of_GLI1_by_the_proteasome	77
Degradation_of_GLI2_by_the_proteasome	76
Deposition_of_new_CENPA-containing_nucleosomes_at_the_centromere	52
Detoxification_of_Reactive_Oxygen_Species	40
Digestion_and_absorption	28
Disassembly_of_the_destruction_complex_and_recruitment_of_AXIN_to_the_membrane	32
Diseases_associated_with_glycosaminoglycan_metabolism	41
Diseases_associated_with_O-glycosylation_of_proteins	100
DNA_Damage_Recognition_in_GG-NER	48
DNA_Damage/Telomere_Stress_Induced_Senescence	62
DNA_methylation	34
DNA_strand_elongation	32
Downstream_signaling_of_activated_FGFR1	32
Downstream_signaling_of_activated_FGFR2	31
Downstream_TCR_signaling	180
Dual_Incision_in_GG-NER	48
Dual_incision_in_TC-NER	73
E3_ubiquitin_ligases_ubiquitinate_target_proteins	68
ECM_proteoglycans	63
EGFR_downregulation	32
Elastic_fibre_formation	41
Endosomal_Sorting_Complex_Required_For_Transport_(ESCRT)	31
EPHB-mediated_forward_signaling	35
EPH-ephrin_mediated_repulsion_of_cells	52
ERCC6_(CSB)_and_EHMT2_(G9a)_positively_regulate_rRNA_expression	52
ER-Phagosome_pathway	163
Estrogen-dependent_gene_expression	122
Eukaryotic_Translation_Elongation	137
Eukaryotic_Translation_Termination	134
Extension_of_Telomeres	30
Factors_involved_in_megakaryocyte_development_and_platelet_production	146
Fanconi_Anemia_Pathway	38
Fatty_acyl-CoA_biosynthesis	50
FBXL7_down-regulates_AURKA_during_mitotic_entry_and_in_early_mitosis	71
FCERI_mediated_Ca+2_mobilization	143
FCERI_mediated_MAPK_activation	145
FCERI_mediated_NF-kB_activation	209
FCGR_activation	133
FGFR1_mutant_receptor_activation	31
FGFR2_mutant_receptor_activation	33
Formation_of_a_pool_of_free_40S_subunits	144
Formation_of_Fibrin_Clot_(Clotting_Cascade)	40
Formation_of_Incision_Complex_in_GG-NER	51
Formation_of_TC-NER_Pre-Incision_Complex	61
Formation_of_the_beta-catenin:TCF_transactivating_complex	61
Formation_of_the_cornified_envelope	80
Formation_of_the_Early_Elongation_Complex	47
Formation_of_the_HIV-1_Early_Elongation_Complex	47
Formation_of_the_ternary_complex,_and_subsequently,_the_43S_complex	64
FOXO-mediated_transcription	68
FOXO-mediated_transcription_of_oxidative_stress,_metabolic_and_neuronal_genes	31
G2/M_DNA_damage_checkpoint	89
GABA_B_receptor_activation	46
G_alpha_(12/13)_signalling_events	85
G_alpha_(q)_signalling_events	226
G_alpha_(z)_signalling_events	49
Gamma_carboxylation,_hypusine_formation_and_arylsulfatase_activation	39
Gap-filling_DNA_repair_synthesis_and_ligation_in_TC-NER	72
Gap_junction_trafficking_and_regulation	31
Gene_and_protein_expression_by_JAK-STAT_signaling_after_Interleukin-12_stimulation	38
Generation_of_second_messenger_molecules	98
Gene_Silencing_by_RNA	109
GLI3_is_processed_to_GLI3R_by_the_proteasome	76
Glucagon-like_Peptide-1_(GLP1)_regulates_insulin_secretion	43
Glucagon_signaling_in_metabolic_regulation	34
Glucagon-type_ligand_receptors	35
Gluconeogenesis	37
Glutathione_conjugation	39
Glycerophospholipid_biosynthesis	161
Glycosphingolipid_metabolism	55
Glyoxylate_metabolism_and_glycine_degradation	31
Golgi_Associated_Vesicle_Biogenesis	56
G-protein_beta:gamma_signalling	34
GPVI-mediated_activation_cascade	41
HATs_acetylate_histones	113
HDACs_deacetylate_histones	61
HDR_through_Single_Strand_Annealing_(SSA)	39
Hedgehog_ligand_biogenesis	82
Hedgehog_'on'_state	103
Heparan_sulfate/heparin_(HS-GAG)_metabolism	55
Hh_mutants_that_don't_undergo_autocatalytic_processing_are_degraded_by_ERAD	72
Histidine,_lysine,_phenylalanine,_tyrosine,_proline_and_tryptophan_catabolism	48
Homologous_DNA_Pairing_and_Strand_Exchange	44
HSF1_activation	42
HSF1-dependent_transactivation	48
HS-GAG_biosynthesis	32
HSP90_chaperone_cycle_for_steroid_hormone_receptors_(SHR)	50
Immunoregulatory_interactions_between_a_Lymphoid_and_a_non-Lymphoid_cell	539
Inactivation,_recovery_and_regulation_of_the_phototransduction_cascade	35
Initial_triggering_of_complement	162
Inositol_phosphate_metabolism	52
Integrin_cell_surface_interactions	66
Interconversion_of_nucleotide_di-_and_triphosphates	31
Interferon_alpha/beta_signaling	122
Interferon_gamma_signaling	216
Interleukin-10_signaling	57
Interleukin-12_signaling	47
Interleukin-1_family_signaling	163
Interleukin-1_signaling	125
Interleukin-2_family_signaling	45
Interleukin-3,_Interleukin-5_and_GM-CSF_signaling	45
Interleukin-4_and_Interleukin-13_signaling	122
Intraflagellar_transport	42
Intra-Golgi_traffic	47
Intrinsic_Pathway_for_Apoptosis	53
Inwardly_rectifying_K+_channels	38
Ion_homeostasis	52
Ion_transport_by_P-type_ATPases	57
IRE1alpha_activates_chaperones	51
Iron_uptake_and_transport	68
IRS-mediated_signalling	49
ISG15_antiviral_mechanism	74
Keratan_sulfate/keratin_metabolism	33
Keratinization	269
Kinesins	50
L1CAM_interactions	110
Loss_of_Nlp_from_mitotic_centrosomes	80
Loss_of_proteins_required_for_interphase_microtubule_organization_from_the_centrosome	80
Lysosome_Vesicle_Biogenesis	35
Macroautophagy	100
Major_pathway_of_rRNA_processing_in_the_nucleolus_and_cytosol	237
MAP2K_and_MAPK_activation	39
MAPK6/MAPK4_signaling	113
MAP_kinase_activation	64
MAPK_targets/_Nuclear_events_mediated_by_MAP_kinases	32
Meiotic_recombination	63
Meiotic_synapsis	60
Metabolism_of_polyamines	103
Metabolism_of_steroid_hormones	39
Metabolism_of_water-soluble_vitamins_and_cofactors	129
Metalloprotease_DUBs	31
MHC_class_II_antigen_presentation	194
Mitochondrial_Fatty_Acid_Beta-Oxidation	36
Mitochondrial_protein_import	66
Mitochondrial_translation_elongation	100
Mitochondrial_translation_initiation	100
Mitochondrial_translation_termination	100
Molecules_associated_with_elastic_fibres	30
mRNA_3'-end_processing	64
mRNA_Splicing_-_Major_Pathway	205
mRNA_Splicing_-_Minor_Pathway	63
mTOR_signalling	40
NCAM1_interactions	37
NCAM_signaling_for_neurite_out-growth	59
Neddylation	258
Negative_regulation_of_FGFR1_signaling	33
Negative_regulation_of_FGFR2_signaling	34
Negative_regulation_of_FGFR4_signaling	31
Negative_regulation_of_MAPK_pathway	44
Negative_regulation_of_NOTCH4_signaling	76
Negative_regulators_of_DDX58/IFIH1_signaling	35
NEP/NS2_Interacts_with_the_Cellular_Export_Machinery	32
Netrin-1_signaling	50
Neurexins_and_neuroligins	64
Neurotransmitter_release_cycle	52
Neutrophil_degranulation	593
N-glycan_trimming_in_the_ER_and_Calnexin/Calreticulin_cycle	41
Nicotinate_metabolism	33
NIK-->noncanonical_NF-kB_signaling	76
NOD1/2_Signaling_Pathway	32
Non-genomic_estrogen_signaling	77
Nonhomologous_End-Joining_(NHEJ)	60
Non-integrin_membrane-ECM_interactions	49
Nonsense_Mediated_Decay_(NMD)_enhanced_by_the_Exon_Junction_Complex_(EJC)	156
Nonsense_Mediated_Decay_(NMD)_independent_of_the_Exon_Junction_Complex_(EJC)	136
NoRC_negatively_regulates_rRNA_expression	90
NOTCH1_Intracellular_Domain_Regulates_Transcription	48
NRAGE_signals_death_through_JNK	64
NS1_Mediated_Effects_on_Host_Pathways	41
Nuclear_Envelope_Breakdown	53
Nuclear_import_of_Rev_protein	34
Nuclear_Pore_Complex_(NPC)_Disassembly	36
Nuclear_Receptor_transcription_pathway	58
Nucleobase_catabolism	36
Nucleotide-binding_domain,_leucine_rich_repeat_containing_receptor_(NLR)_signaling_pathways	51
O-glycosylation_of_TSR_domain-containing_proteins	41
Olfactory_Signaling_Pathway	562
O-linked_glycosylation_of_mucins	86
Oncogene_Induced_Senescence	35
Orc1_removal_from_chromatin	87
Ovarian_tumor_domain_proteases	40
Oxidative_Stress_Induced_Senescence	100
Oxygen-dependent_proline_hydroxylation_of_Hypoxia-inducible_Factor_Alpha	80
Packaging_Of_Telomere_Ends	33
Pausing_and_recovery_of_Tat-mediated_HIV_elongation	33
PCP/CE_pathway	111
PD-1_signaling	89
Peptide_chain_elongation	130
Peptide_hormone_metabolism	88
Peptide_ligand-binding_receptors	196
PERK_regulates_gene_expression	31
Peroxisomal_protein_import	66
Phase_0_-_rapid_depolarisation	44
Phase_I_-_Functionalization_of_compounds	116
Phase_II_-_Conjugation_of_compounds	114
PI3K/AKT_Signaling_in_Cancer	105
PI3K_Cascade	44
PI5P,_PP2A_and_IER3_Regulate_PI3K/AKT_Signaling	109
PI_Metabolism	88
PKMTs_methylate_histone_lysines	51
Plasma_lipoprotein_clearance	35
Plasma_lipoprotein_remodeling	32
Platelet_Aggregation_(Plug_Formation)	37
Platelet_degranulation	139
Platelet_homeostasis	88
Post_NMDA_receptor_activation_events	66
Post-translational_modification:_synthesis_of_GPI-anchored_proteins	110
Post-translational_protein_phosphorylation	114
PPARA_activates_gene_expression	125
PRC2_methylates_histones_and_DNA	44
Pre-NOTCH_Expression_and_Processing	96
Pre-NOTCH_Transcription_and_Translation	80
Presynaptic_phase_of_homologous_DNA_pairing_and_strand_exchange	41
Processing_of_DNA_double-strand_break_ends	91
Protein-protein_interactions_at_synapses	103
Pyruvate_metabolism	32
Pyruvate_metabolism_and_Citric_Acid_(TCA)_cycle	56
RAB_GEFs_exchange_GTP_for_GDP_on_RABs	95
RAB_geranylgeranylation	65
RAF_activation	31
Recognition_of_DNA_damage_by_PCNA-containing_replication_complex	31
Recruitment_and_ATM-mediated_phosphorylation_of_repair_and_signaling_proteins_at_DNA_double_strand_breaks	67
Regulation_of_actin_dynamics_for_phagocytic_cup_formation	183
Regulation_of_activated_PAK-2p34_by_proteasome_mediated_degradation	66
Regulation_of_Apoptosis	69
Regulation_of_beta-cell_development	45
Regulation_of_cholesterol_biosynthesis_by_SREBP_(SREBF)	57
Regulation_of_Complement_cascade	186
Regulation_of_expression_of_SLITs_and_ROBOs	226
Regulation_of_Glucokinase_by_Glucokinase_Regulatory_Protein	32
Regulation_of_HSF1-mediated_heat_shock_response	95
Regulation_of_Insulin-like_Growth_Factor_(IGF)_transport_and_uptake_by_Insulin-like_Growth_Factor_Binding_Proteins_(IGFBPs)	131
Regulation_of_insulin_secretion	79
Regulation_of_lipid_metabolism_by_Peroxisome_proliferator-activated_receptor_alpha_(PPARalpha)	127
Regulation_of_MECP2_expression_and_activity	32
Regulation_of_mRNA_stability_by_proteins_that_bind_AU-rich_elements	110
Regulation_of_ornithine_decarboxylase_(ODC)	67
Regulation_of_PTEN_gene_transcription	68
Regulation_of_PTEN_stability_and_activity	99
Regulation_of_RAS_by_GAPs	87
Regulation_of_RUNX2_expression_and_activity	89
Regulation_of_RUNX3_expression_and_activity	71
Regulation_of_TNFR1_signaling	40
Regulation_of_TP53_Activity_through_Acetylation	33
Regulation_of_TP53_Activity_through_Phosphorylation	103
Regulation_of_TP53_Degradation	42
Resolution_of_Abasic_Sites_(AP_sites)	38
Resolution_of_D-Loop_Structures	33
Resolution_of_D-loop_Structures_through_Holliday_Junction_Intermediates	32
Resolution_of_Sister_Chromatid_Cohesion	110
Respiratory_electron_transport	109
Response_to_elevated_platelet_cytosolic_Ca2+	144
Retinoid_metabolism_and_transport	50
Retrograde_transport_at_the_Trans-Golgi-Network	58
RET_signaling	42
Rev-mediated_nuclear_export_of_HIV_RNA	35
Rho_GTPase_cycle	150
RHO_GTPases_Activate_Formins	123
RHO_GTPases_activate_PKNs	65
RHO_GTPases_Activate_WASPs_and_WAVEs	37
Ribosomal_scanning_and_start_codon_recognition	71
RMTs_methylate_histone_arginines	50
RNA_Polymerase_III_Transcription_Initiation	38
RNA_polymerase_II_transcribes_snRNA_genes	86
RNA_Polymerase_II_Transcription_Termination	73
RNA_Polymerase_I_Promoter_Escape	76
RNA_Polymerase_I_Promoter_Opening	32
RNA_Polymerase_I_Transcription_Initiation	70
RNA_Polymerase_I_Transcription_Termination	46
Role_of_LAT2/NTAL/LAB_on_calcium_mobilization	128
Role_of_phospholipids_in_phagocytosis	146
ROS_and_RNS_production_in_phagocytes	44
rRNA_modification_in_the_nucleus_and_cytosol	72
rRNA_processing_in_the_mitochondrion	39
RUNX1_interacts_with_co-factors_whose_precise_effect_on_RUNX1_targets_is_not_known	50
RUNX1_regulates_genes_involved_in_megakaryocyte_differentiation_and_platelet_function	67
RUNX1_regulates_transcription_of_genes_involved_in_differentiation_of_HSCs	117
RUNX2_regulates_bone_development	31
Scavenging_of_heme_from_plasma	129
SCF-beta-TrCP_mediated_degradation_of_Emi1	71
SCF(Skp2)-mediated_degradation_of_p27/p21	76
Selenoamino_acid_metabolism	158
Selenocysteine_synthesis	134
Semaphorin_interactions	66
Senescence-Associated_Secretory_Phenotype_(SASP)	86
Sialic_acid_metabolism	41
Signal_amplification	33
Signaling_by_BRAF_and_RAF_fusions	64
Signaling_by_EGFR	52
Signaling_by_ERBB2	52
Signaling_by_ERBB4	48
Signaling_by_FGFR1_in_disease	39
Signaling_by_FGFR2_in_disease	44
Signaling_by_FGFR3	41
Signaling_by_FGFR4	42
Signaling_by_high-kinase_activity_BRAF_mutants	35
Signaling_by_MET	76
Signaling_by_NOTCH2	35
Signaling_by_NOTCH3	51
Signaling_by_NOTCH4	105
Signaling_by_NTRK1_(TRKA)	82
Signaling_by_PDGF	54
Signaling_by_PTK6	56
Signaling_by_Retinoic_Acid	57
Signaling_by_SCF-KIT	44
Signaling_by_WNT_in_cancer	35
Signalling_to_ERKs	33
SIRT1_negatively_regulates_rRNA_expression	66
SMAD2/SMAD3:SMAD4_heterotrimer_regulates_transcription	32
Smooth_Muscle_Contraction	40
snRNP_Assembly	54
Sphingolipid_de_novo_biosynthesis	44
SRP-dependent_cotranslational_protein_targeting_to_membrane	153
Stabilization_of_p53	73
Stimuli-sensing_channels	110
Striated_Muscle_Contraction	34
SUMOylation_of_chromatin_organization_proteins	64
SUMOylation_of_DNA_damage_response_and_repair_proteins	93
SUMOylation_of_DNA_replication_proteins	46
SUMOylation_of_intracellular_receptors	30
SUMOylation_of_RNA_binding_proteins	53
SUMOylation_of_SUMOylation_proteins	35
SUMOylation_of_transcription_cofactors	54
SUMOylation_of_ubiquitinylation_proteins	45
Surfactant_metabolism	31
Synthesis_of_active_ubiquitin:_roles_of_E1_and_E2_enzymes	30
Synthesis_of_bile_acids_and_bile_salts	36
Synthesis_of_PA	47
Synthesis_of_PIPs_at_the_plasma_membrane	56
Tat-mediated_HIV_elongation_arrest_and_recovery	33
TBC/RABGAPs	45
Termination_of_translesion_DNA_synthesis	31
TGF-beta_receptor_signaling_activates_SMADs	32
The_phototransduction_cascade	36
The_role_of_GTSE1_in_G2/M_progression_after_G2_checkpoint	79
Thrombin_signalling_through_proteinase_activated_receptors_(PARs)	33
Tight_junction_interactions	30
TNFR2_non-canonical_NF-kB_pathway	138
TNF_signaling	50
TP53_Regulates_Metabolic_Genes	94
TP53_Regulates_Transcription_of_Cell_Cycle_Genes	57
TP53_Regulates_Transcription_of_Cell_Death_Genes	45
Trafficking_of_AMPA_receptors	35
Transcriptional_activation_of_mitochondrial_biogenesis	54
Transcriptional_activity_of_SMAD2/SMAD3:SMAD4_heterotrimer	44
Transcriptional_Regulation_by_E2F6	47
Transcriptional_Regulation_by_MECP2	65
Transcriptional_regulation_by_RUNX3	118
Transcriptional_regulation_by_small_RNAs	76
Transcriptional_regulation_by_the_AP-2_(TFAP2)_family_of_transcription_factors	36
Transcriptional_regulation_of_pluripotent_stem_cells	37
Transcriptional_regulation_of_white_adipocyte_differentiation	94
Transferrin_endocytosis_and_recycling	38
Translation_initiation_complex_formation	71
Translesion_synthesis_by_Y_family_DNA_polymerases_bypasses_lesions_on_DNA_template	38
Translocation_of_SLC2A4_(GLUT4)_to_the_plasma_membrane	52
Transport_of_bile_salts_and_organic_acids,_metal_ions_and_amine_compounds	101
Transport_of_inorganic_cations/anions_and_amino_acids/oligopeptides	111
Transport_of_Mature_mRNA_derived_from_an_Intron-Containing_Transcript	81
Transport_of_Mature_mRNA_Derived_from_an_Intronless_Transcript	42
Transport_of_Ribonucleoproteins_into_the_Host_Nucleus	32
Transport_of_the_SLBP_Dependant_Mature_mRNA	36
Transport_of_the_SLBP_independent_Mature_mRNA	35
Transport_of_vitamins,_nucleosides,_and_related_molecules	44
Triglyceride_metabolism	38
tRNA_Aminoacylation	55
tRNA_modification_in_the_nucleus_and_cytosol	42
tRNA_processing_in_the_mitochondrion	42
tRNA_processing_in_the_nucleus	74
Ubiquitin-dependent_degradation_of_Cyclin_D	68
Ubiquitin_Mediated_Degradation_of_Phosphorylated_Cdc25A	68
Ub-specific_processing_proteases	222
UCH_proteinases	122
Uptake_and_actions_of_bacterial_toxins	29
Vasopressin_regulates_renal_water_homeostasis_via_Aquaporins	44
VEGFA-VEGFR2_Pathway	99
Vif-mediated_degradation_of_APOBEC3G	68
Viral_Messenger_RNA_Synthesis	44
Viral_mRNA_Translation	130
Voltage_gated_Potassium_channels	45
Vpr-mediated_nuclear_import_of_PICs	34
Vpu_mediated_degradation_of_CD4	68
XBP1(S)_activates_chaperone_genes	49
