## Supplementary Table S5 for "VarSAn: Associating pathways with a set of genomic variants using network analysis"

### Sheet: HLHS DeNovo Query
Chromosome	Location
chr1	1195932
chr1	5948786
chr1	11206082
chr1	11821087
chr1	14765399
chr1	15119383
chr1	33398439
chr1	33768341
chr1	49732127
chr1	57538876
chr1	58191390
chr1	63390946
chr1	63955272
chr1	67240114
chr1	68456123
chr1	69685981
chr1	75600040
chr1	78524944
chr1	89707762
chr1	91519141
chr1	97590685
chr1	98689780
chr1	112698532
chr1	119641654
chr1	156290059
chr1	163164280
chr1	165362639
chr1	168296121
chr1	172225364
chr1	172597497
chr1	173707463
chr1	173917611
chr1	175440876
chr1	180696829
chr1	180735752
chr1	181042096
chr1	181439694
chr1	183364687
chr1	185963262
chr1	197762899
chr1	219194753
chr1	228293699
chr1	230392465
chr1	231790407
chr1	231825042
chr1	232467322
chr1	236787524
chr1	241903099
chr1	242279370
chr1	245270218
chr10	133043
chr10	1015399
chr10	1464116
chr10	5822583
chr10	12533654
chr10	17096892
chr10	17220401
chr10	20167477
chr10	24137018
chr10	29454418
chr10	29722461
chr10	49653191
chr10	54465926
chr10	54531755
chr10	54796274
chr10	54796276
chr10	60480141
chr10	62370334
chr10	66193890
chr10	68732738
chr10	70719139
chr10	71650953
chr10	73881945
chr10	79393883
chr10	86747734
chr10	87721706
chr10	91992556
chr10	92310080
chr10	93635986
chr10	97742134
chr10	100245138
chr10	113647614
chr10	113647650
chr10	119381631
chr10	125936316
chr10	126918956
chr10	127378254
chr11	821449
chr11	1095069
chr11	1764957
chr11	2466710
chr11	6994524
chr11	7408589
chr11	8445549
chr11	10577756
chr11	14329266
chr11	20673959
chr11	22184168
chr11	34520459
chr11	34520460
chr11	34520471
chr11	34520474
chr11	34520477
chr11	34520479
chr11	34520482
chr11	34520484
chr11	35689903
chr11	35775286
chr11	40513279
chr11	40874380
chr11	43401427
chr11	46867689
chr11	47791917
chr11	49207522
chr11	56497154
chr11	62244887
chr11	65101255
chr11	75558029
chr11	77057054
chr11	82728082
chr11	84854224
chr11	84854225
chr11	87329398
chr11	90144757
chr11	94626763
chr11	99013279
chr11	101477559
chr11	102731225
chr11	106761775
chr11	108222262
chr11	110618683
chr11	114064853
chr11	114444275
chr11	124436426
chr11	133055230
chr12	668981
chr12	3080877
chr12	5928491
chr12	7312806
chr12	8542412
chr12	9996626
chr12	12694748
chr12	15872647
chr12	23866134
chr12	31788671
chr12	32274828
chr12	40892451
chr12	52250347
chr12	53600598
chr12	69730514
chr12	77792019
chr12	85866932
chr12	94946133
chr12	100725478
chr12	104711178
chr12	109236792
chr12	112712882
chr13	19629379
chr13	28907291
chr13	30489750
chr13	30661439
chr13	33169935
chr13	39516958
chr13	43416489
chr13	43416497
chr13	52430529
chr13	73712475
chr13	93900990
chr13	94259706
chr13	95042057
chr13	95143101
chr13	97390220
chr13	99076717
chr13	113079847
chr13	113079854
chr13	113830396
chr13	113848978
chr13	114028484
chr13	114028485
chr14	22613777
chr14	26564750
chr14	33000141
chr14	33302001
chr14	47630910
chr14	57991545
chr14	61749925
chr14	62913296
chr14	67948504
chr14	69865286
chr14	69976547
chr14	71455867
chr14	72188676
chr14	72610475
chr14	73528424
chr14	75119472
chr14	78311583
chr14	78573615
chr14	80217246
chr14	88434558
chr14	90788343
chr14	92589810
chr14	94572071
chr14	95465457
chr14	100088019
chr14	101883079
chr14	103819508
chr14	103819512
chr15	26590488
chr15	28880918
chr15	47448341
chr15	61115616
chr15	61998561
chr15	62838559
chr15	62839760
chr15	71773216
chr15	76433317
chr15	79380600
chr15	80488480
chr15	87034704
chr15	87034718
chr15	90422365
chr15	92431564
chr15	99725445
chr15	100182713
chr15	101074231
chr16	1393690
chr16	1963585
chr16	5315437
chr16	6897780
chr16	7534595
chr16	7567093
chr16	7697629
chr16	10518879
chr16	12117239
chr16	13921584
chr16	23545627
chr16	24695686
chr16	66868463
chr16	71741309
chr16	77842505
chr16	79591540
chr16	81332559
chr16	82031716
chr16	85074084
chr16	85659831
chr16	85722563
chr16	88584484
chr16	89118030
chr16	89118052
chr16	89118057
chr16	89158248
chr16	89709163
chr16	89748581
chr16	89855010
chr17	4181566
chr17	4458572
chr17	8905218
chr17	32677277
chr17	35690522
chr17	38871207
chr17	39498853
chr17	42528254
chr17	44413618
chr17	48995786
chr17	50532395
chr17	61030797
chr17	68587236
chr17	74465851
chr17	74465861
chr17	80193378
chr17	80193417
chr17	80634643
chr17	80634656
chr18	6953105
chr18	27121448
chr18	33983010
chr18	34500642
chr18	35066482
chr18	35357697
chr18	36424346
chr18	49842095
chr18	58926367
chr18	59343151
chr18	62109600
chr18	62778280
chr18	63721002
chr18	69818100
chr18	72589123
chr18	77045405
chr19	6196470
chr19	9604105
chr19	11063377
chr19	15425059
chr19	17315160
chr19	17344096
chr19	18706542
chr19	20043525
chr19	37922972
chr19	38868240
chr19	42727640
chr19	44210589
chr19	46367059
chr19	49142158
chr19	50063199
chr19	50292740
chr19	50552620
chr19	53156406
chr19	53950775
chr19	58478670
chr2	2295799
chr2	3269294
chr2	3337139
chr2	6985119
chr2	9333051
chr2	10011889
chr2	11228512
chr2	24867332
chr2	26358174
chr2	26973399
chr2	29497187
chr2	29623786
chr2	29630273
chr2	30592803
chr2	38328620
chr2	38800404
chr2	40121177
chr2	42417928
chr2	46100954
chr2	48957550
chr2	54521404
chr2	54623068
chr2	63220593
chr2	64110764
chr2	79239936
chr2	79307172
chr2	86329298
chr2	96786680
chr2	112271073
chr2	113027367
chr2	120740968
chr2	124551757
chr2	131479905
chr2	141575012
chr2	144429587
chr2	148672803
chr2	156440791
chr2	162399925
chr2	162805623
chr2	164552102
chr2	169927478
chr2	171151008
chr2	188985493
chr2	192129204
chr2	206070011
chr2	209555507
chr2	212993913
chr2	217931589
chr2	227218259
chr2	228077351
chr2	230745457
chr2	235599974
chr2	236256354
chr2	237647679
chr2	237647698
chr2	240786720
chr2	240812768
chr2	241291125
chr2	241378558
chr20	9510018
chr20	18612477
chr20	18744649
chr20	26099997
chr20	32440196
chr20	38384204
chr20	38384205
chr20	44183802
chr20	59013797
chr20	63281978
chr20	63479331
chr20	63571210
chr21	18406760
chr21	26162140
chr21	29454962
chr21	30272467
chr21	34529599
chr21	35682570
chr21	35692501
chr21	37655370
chr21	38257707
chr21	41362429
chr21	41835997
chr21	45980845
chr22	21940712
chr22	25838879
chr22	35339159
chr22	41379908
chr22	43264135
chr22	44821290
chr22	45555127
chr22	46941454
chr22	49788600
chr3	2934835
chr3	7492136
chr3	12923711
chr3	16195388
chr3	17424504
chr3	19299223
chr3	27488925
chr3	32122015
chr3	38736360
chr3	48002258
chr3	50626106
chr3	51649814
chr3	56154255
chr3	56207440
chr3	96909549
chr3	114426880
chr3	116065719
chr3	120261620
chr3	126696710
chr3	127758375
chr3	128611486
chr3	132143972
chr3	135117034
chr3	138551759
chr3	140041138
chr3	140502556
chr3	143768136
chr3	149032974
chr3	150435687
chr3	150599546
chr3	151305629
chr3	167289402
chr3	169472672
chr3	169472675
chr3	171802180
chr3	172200514
chr3	175214297
chr3	178667465
chr3	189315555
chr3	190412476
chr3	196416161
chr4	1202500
chr4	1281049
chr4	7256230
chr4	7578409
chr4	10537678
chr4	16006381
chr4	16071139
chr4	17459192
chr4	20447497
chr4	25743742
chr4	30898837
chr4	37940667
chr4	39537374
chr4	39722799
chr4	40903032
chr4	42599572
chr4	53362458
chr4	72342465
chr4	72573292
chr4	78935017
chr4	82670755
chr4	85919306
chr4	86646527
chr4	89098535
chr4	89777673
chr4	93548585
chr4	94330437
chr4	105843649
chr4	108941594
chr4	140388350
chr4	140724168
chr4	150101414
chr4	165941799
chr4	172064912
chr5	264946
chr5	302410
chr5	2748202
chr5	20099806
chr5	22437733
chr5	35237734
chr5	41845788
chr5	44333109
chr5	55687944
chr5	55714794
chr5	59651777
chr5	60529245
chr5	65958110
chr5	68263215
chr5	72491708
chr5	73641874
chr5	75503902
chr5	75503903
chr5	75503904
chr5	81965392
chr5	97129662
chr5	107873116
chr5	122768597
chr5	128449446
chr5	129517946
chr5	138843904
chr5	140355050
chr5	140576960
chr5	146496487
chr5	149639558
chr5	153997914
chr5	154935387
chr5	156189440
chr5	157336539
chr5	157637938
chr5	179288403
chr5	180608391
chr5	180917070
chr5	181125803
chr6	11324112
chr6	13419208
chr6	13975418
chr6	27243860
chr6	28056233
chr6	38733825
chr6	45908307
chr6	48019753
chr6	50857234
chr6	53078907
chr6	61955316
chr6	62137680
chr6	64480046
chr6	73167315
chr6	75653091
chr6	80302779
chr6	88827275
chr6	89755130
chr6	99336868
chr6	100548767
chr6	108347819
chr6	109054566
chr6	121439952
chr6	132549370
chr6	132601152
chr6	132601155
chr6	133440761
chr6	136151811
chr6	138771298
chr6	148847957
chr6	151845532
chr6	154256674
chr6	155299879
chr6	160693956
chr6	165749205
chr6	166177154
chr6	169682099
chr7	3962935
chr7	4802421
chr7	11402086
chr7	14893745
chr7	16691821
chr7	17043511
chr7	17043513
chr7	23383054
chr7	31945702
chr7	32031904
chr7	36514355
chr7	36947276
chr7	37146582
chr7	42106276
chr7	51011272
chr7	56046116
chr7	64785693
chr7	64794006
chr7	70776245
chr7	76019282
chr7	79031203
chr7	80541726
chr7	84405245
chr7	95077991
chr7	98258046
chr7	99685272
chr7	102181578
chr7	105129169
chr7	114404334
chr7	128035874
chr7	128509349
chr7	130351689
chr7	132465706
chr7	132605999
chr7	133053579
chr7	149230527
chr7	151635749
chr7	151724589
chr7	155316762
chr7	157621257
chr7	157826198
chr8	3324546
chr8	4574341
chr8	4909238
chr8	4926332
chr8	4936164
chr8	11447189
chr8	11770892
chr8	17745596
chr8	22172347
chr8	23024152
chr8	26452594
chr8	27247033
chr8	33522282
chr8	35431838
chr8	40820780
chr8	40820800
chr8	41949895
chr8	47484818
chr8	50170472
chr8	52326065
chr8	64666253
chr8	66090129
chr8	70324831
chr8	74031846
chr8	74975552
chr8	81490353
chr8	104544847
chr8	104840011
chr8	112609252
chr8	119847667
chr8	123535616
chr8	138782825
chr8	142379180
chr9	419721
chr9	662490
chr9	15984099
chr9	18396199
chr9	21947410
chr9	26973114
chr9	69137001
chr9	72670776
chr9	83330086
chr9	87652529
chr9	91826795
chr9	99862770
chr9	100348343
chr9	101490288
chr9	113062418
chr9	121748410
chr9	123246603
chr9	123347715
chr9	125311033
chr9	126822518
chr9	127693959
chr9	129870559
chr9	133133978
chrX	49341637
chrX	49346362
chrX	108632680
chrX	112465757
chrX	154816515
